# L-2-hydroxyglutarate impairs neuronal differentiation through epigenetic activation of *MYC* expression

**DOI:** 10.1101/2025.04.16.649033

**Authors:** Wen Gu, Xun Wang, Ashley Solmonson, Ling Cai, Yi Xiao, Alpaslan Tasdogan, Jordan Franklin, Yuannyu Zhang, Hua Zhang, Aundrea K. Westfall, Ashley Rowe, Hetali Trivedi, Brandon Faubert, Zheng Wu, Jessica Sudderth, Lauren G. Zacharias, Bushra Afroze, Ilya Bezprozvanny, Sunil Sudarshan, Feng Cai, Samuel K. McBrayer, Thomas P. Mathews, Ralph J. DeBerardinis

## Abstract

High levels of L- and D-2-hydroxyglutarate, the reduced forms of α-ketoglutarate (αKG), are implicated in human neurodevelopmental disorders and cancer. Both enantiomers exert effects on epigenetics by modulating a family of αKG-dependent dioxygenases involved in histone, DNA and RNA demethylation. L-2HG dehydrogenase (L2HGDH) converts L-2HG to αKG. Its deficiency is a rare, autosomal recessive inborn error of metabolism (IEM) characterized by systemic elevations of L-2HG, progressive neurological disability and a high risk of malignancy in the brain. The mechanisms behind these aberrations are unknown. Here we used an isogenic, patient-derived induced pluripotent stem cell (iPSC) system to study the impact of L2HGDH deficiency on neural progenitor cell (NPC) function and neuronal differentiation. We demonstrate that L2HGDH deficiency causes accumulation of L-2HG, NPC hyperproliferation, increased clonogenicity, excessive growth, and defective neuronal differentiation in 2D cultures and cortical spheroids. Editing the *L2HGDH* locus to wild-type reverses these effects. Blocking L-2HG accumulation in NPCs with a glutaminase inhibitor also induces neuronal differentiation. L-2HG-dependent inhibition of KDM5 histone demethylases leads to widespread retention of H3K4me2 and H3K4me3, markers of active gene expression. These marks are prominently elevated at the *MYC* locus in L2HGDH-deficient cells, and consequently cells express high *MYC* both in 2D culture and in many distinct cell types within cortical spheroids. Although thousands of loci display altered histone methylation, genetically or pharmacologically normalizing *MYC* is sufficient to completely reverse defective neuronal differentiation. These data indicate that the primary metabolic disturbance in an iPSC IEM model activates the *MYC* oncogene, favoring stem cell self-renewal and suppressing lineage commitment to neurons.
