## supplemental table 2 for "L-2-hydroxyglutarate impairs neuronal differentiation through epigenetic activation of *MYC* expression"

Metabolite	Label	controlhipscDmsoReplicate1	controlhipscDmsoReplicate2	controlhipscDmsoReplicate3	controlhipscDmsoReplicate4	controlhipscGlsi4hReplicate5	controlhipscGlsi4hReplicate6	controlhipscGlsi4hReplicate7	controlhipscGlsi4hReplicate8	patient1UneditedDmsoReplicate1	patient1UneditedDmsoReplicate2	patient1UneditedDmsoReplicate3	patient1UneditedDmsoReplicate4	patient1UneditedGlsi4hReplicate1	patient1UneditedGlsi4hReplicate2	patient1UneditedGlsi4hReplicate3	patient1UneditedGlsi4hReplicate4
2HG	M0	6031888.13	5325573.44	4441697.91	5651617.63	9620189.90	5139757.28	5084007.32	8788972.94	180575371.79	189868759.58	182235115.63	170309893.48	185548899.11	180317515.64	196360496.96	190334358.26
2HG	M1	0.00	0.00	9644.90	0.00	0.00	0.00	0.00	0.00	0.00	0.00	0.00	0.00	0.00	0.00	0.00	0.00
2HG	M2	148482.64	0.00	60638.15	0.00	0.00	0.00	0.00	0.00	0.00	0.00	0.00	0.00	0.00	0.00	0.00	0.00
2HG	M3	858184.95	794092.29	955666.16	721776.84	0.00	0.00	0.00	151357.97	781049.83	1379617.12	1288892.40	1326981.52	23851.52	178867.59	224404.51	290158.21
2HG	M4	0.00	0.00	0.00	0.00	0.00	0.00	0.00	0.00	0.00	0.00	0.00	0.00	0.00	0.00	0.00	0.00
2HG	M5	11619709.35	10887434.82	10398796.77	10410155.81	3377177.75	2759964.62	3087762.64	3215912.95	42079976.71	47391303.22	45809169.53	47041637.99	9736945.78	10328324.09	11174619.76	11046790.69
