## supplemental table 3 for "L-2-hydroxyglutarate impairs neuronal differentiation through epigenetic activation of *MYC* expression"

Metabolite	Label	controlh9GlcReplicate1	controlh9GlcReplicate2	controlh9GlcReplicate3	controlh9GlcReplicate4	controlh9GlnReplicate1	controlh9GlnReplicate2	controlh9GlnReplicate3	controlh9GlnReplicate4	controlipscGlcReplicate1	controlipscGlcReplicate2	controlipscGlcReplicate3	controlipscGlcReplicate4	controlipscGlnReplicate1	controlipscGlnReplicate2	controlipscGlnReplicate3	controlipscGlnReplicate4	p1uneditedGlcReplicate1	p1uneditedGlcReplicate2	p1uneditedGlcReplicate3	p1uneditedGlcReplicate4	p1uneditedGlnReplicate1	p1uneditedGlnReplicate2	p1uneditedGlnReplicate3	p1uneditedGlnReplicate4	p2uneditedGlcReplicate1	p2uneditedGlcReplicate2	p2uneditedGlcReplicate3	p2uneditedGlcReplicate4	p2uneditedGlnReplicate1	p2uneditedGlnReplicate2	p2uneditedGlnReplicate3	p2uneditedGlnReplicate4
2HG	M0	14956153.30	16013090.97	16620669.51	15616308.62	7623997.87	7649875.04	8979556.12	8081230.08	16601975.04	15321430.24	14982509.35	15140815.32	8017498.35	7915478.84	10492597.97	7082386.74	236998826.73	209744169.91	235834631.44	219425739.02	181886269.59	182070045.38	170822769.42	180172770.19	193289648.49	202036266.68	216023939.03	174539492.68	150211944.44	156445633.53	161147405.89	143194219.28
2HG	M1	112641.84	54838.07	52217.44	4103.17	73118.88	91225.28	107430.45	65363.85	93039.12	124403.65	51453.06	136282.70	92255.39	211282.53	93148.50	141752.24	0.00	0.00	0.00	0.00	93507.69	122584.11	0.00	198264.94	0.00	0.00	0.00	0.00	10669.13	0.00	0.00	79753.99
2HG	M2	2565605.32	2709029.80	2884088.35	2434906.45	471879.13	757091.81	704339.83	695810.70	3688200.10	3613979.45	3623264.27	3279718.26	934013.00	848447.25	1099260.54	777907.42	6818192.20	6004906.20	7416068.53	6554654.41	124060.78	89837.43	0.00	301928.46	2756564.63	3199093.94	3948173.76	3348965.38	0.00	0.00	0.00	0.00
2HG	M3	125047.20	146713.72	197918.52	136614.28	1044450.79	1202530.71	1272264.16	1285648.08	279275.10	253645.72	241511.81	189089.73	1347211.24	1288175.29	1538921.02	1079810.46	365777.54	354806.80	443747.48	333931.74	4837618.56	4998391.75	4474277.31	5676824.60	143849.32	109835.46	188482.57	152532.77	2882711.38	3048777.30	3426588.20	2777596.53
2HG	M4	283794.40	329744.80	395465.52	306379.82	0.00	0.00	0.00	0.00	453991.22	492130.56	460922.02	388318.98	0.00	0.00	0.00	0.00	728156.32	608978.92	763387.10	766119.33	0.00	0.00	0.00	0.00	388063.30	380853.01	496038.79	364455.53	0.00	0.00	0.00	0.00
2HG	M5	704965.41	677591.86	708936.42	690353.43	11532777.26	12479694.24	13226018.38	13956848.02	901979.80	717400.38	787076.48	805120.45	10675822.92	10459133.02	13125679.53	10441333.18	863079.25	1017464.53	923626.52	871885.78	64199300.82	63912236.69	61566313.75	68718269.89	595823.76	714617.29	556371.64	731216.66	45662072.49	46984438.45	50751951.53	47974176.23
