## supplemental table 7 for "L-2-hydroxyglutarate impairs neuronal differentiation through epigenetic activation of *MYC* expression"

category	subcategory	ID	Description	GeneRatio	BgRatio	pvalue	p.adjust	qvalue	geneID	Count
Cellular Processes	Cell growth and death	hsa04110	Cell cycle	63/1775	158/8541	2.6700257328069e-08	9.07808749154346e-06	7.16691117753431e-06	1031/4998/5525/983/9126/5526/113130/595/25906/1027/1017/1019/4193/51434/51433/23047/701/57082/4088/5347/23594/81620/9212/10403/114799/4087/4089/5518/64682/994/5111/5933/9978/2033/993/25847/10274/7029/545/10393/6500/8697/1871/896/9587/4172/7272/23595/8379/168448/7532/10926/1021/4176/5001/157570/4173/27085/8555/246184/25/546/10735	63
Genetic Information Processing	Folding, sorting and degradation	hsa04120	Ubiquitin mediated proteolysis	54/1775	142/8541	1.53855584510306e-06	0.00026155449366752	0.000206490389737516	118424/10277/55585/64326/8453/7321/7189/84447/25906/329/4193/7334/51434/26259/51433/7337/8925/8554/5371/92912/6477/7326/7314/64750/9021/997/51588/10055/27338/57448/64682/10477/8452/9320/22888/83737/9978/7325/25847/10393/55294/6500/8697/7322/9820/51465/57154/55958/246184/22954/4281/10075/8450/331	54
Genetic Information Processing	Chromosome	hsa03083	Polycomb repressive complex	36/1775	83/8541	2.5813083531584e-06	0.000292548280024619	0.000230959168440488	7321/84108/22992/8726/121536/114785/84678/57666/7528/23269/64319/9212/10238/84733/57332/8535/3607/80816/171023/10600/2033/83746/51460/6500/7322/3720/221937/11335/26053/54881/26147/11091/6322/10389/54880/8473	36
Genetic Information Processing	Replication and repair	hsa03430	Mismatch repair	15/1775	23/8541	4.90563790284162e-06	0.000416979221741538	0.00032919412242753	57804/10714/5985/5983/6117/5424/4436/2956/5111/4292/5984/5395/6119/5425/5982	15
Genetic Information Processing	Folding, sorting and degradation	hsa04141	Protein processing in endoplasmic reticulum	60/1775	170/8541	7.01063819181625e-06	0.000476723397043505	0.000376360576613293	118424/10277/10905/3310/824/64215/5599/7321/25956/23193/51035/84447/10970/10961/10808/1965/6400/4287/3320/2923/10294/7326/51009/2081/55666/5034/3998/596/80700/23645/581/23640/4780/54431/3300/10483/55741/9978/201595/6184/51726/22872/22824/6500/10802/64374/7322/6745/81567/578/3326/51465/79139/7415/10952/5887/3309/51360/29978/84061	60
Genetic Information Processing	Chromosome	hsa03082	ATP-dependent chromatin remodeling	44/1775	117/8541	1.9462485452811e-05	0.00105539021214096	0.00083320279905865	55929/8337/317772/6944/80314/9219/5977/10524/6601/11176/8089/605/8099/8110/7528/54617/10933/283899/10847/29117/1107/6603/2186/71/6760/53615/29998/10856/57504/54891/6599/93973/65980/9555/8335/8334/23506/55274/60/9031/9275/10467/54108/6595	44
Genetic Information Processing	Replication and repair	hsa03030	DNA replication	19/1775	36/8541	2.17286220146667e-05	0.00105539021214096	0.00083320279905865	2237/23649/57804/10714/5557/5985/5983/6117/5424/5111/5984/4172/5558/6119/5425/5982/4176/4173/5422	19
Cellular Processes	Transport and catabolism	hsa04144	Endocytosis	79/1775	252/8541	4.1962461619775e-05	0.00178340461884044	0.00140795101487403	116983/5590/64744/2060/9372/51100/11311/8394/3310/3799/56288/118813/22841/2869/2263/7189/10938/156/408/10193/4193/8411/9815/10094/11021/79720/9101/6642/51324/8766/4088/5371/409/9135/64750/9267/79643/11031/4087/9525/23396/6455/1175/160/29924/10096/274/7456/10109/116987/27131/83737/6714/26286/64145/10015/387/7879/131890/1173/23527/7037/2868/5156/9765/60682/9265/273/1956/57154/10095/50807/51160/1211…	79
Human Diseases	Neurodegenerative disease	hsa05017	Spinocerebellar ataxia	50/1775	144/8541	6.4901498281176e-05	0.00232489090756061	0.00183544019017943	9698/8503/1600/115209/5710/5692/5599/29982/5331/23130/10524/6712/2904/3709/488/6311/5715/8408/5700/4287/207/5685/11273/342371/2081/5578/5718/55062/10939/5289/5582/5707/5332/25814/30849/5291/5708/4976/2891/291/7416/3710/9519/5689/54205/5683/7979/7419/5695/2902	50
Human Diseases	Cancer: specific types	hsa05210	Colorectal cancer	34/1775	87/8541	6.83791443400181e-05	0.00232489090756061	0.00183544019017943	8503/4893/5599/6934/595/3845/2353/207/4088/8313/332/4087/4089/1630/596/5605/581/6654/4436/2956/10018/5899/5894/4292/1499/387/26060/5291/578/5879/54205/1956/7046/5900	34
Environmental Information Processing	Signal transduction	hsa04070	Phosphatidylinositol signaling system	37/1775	98/8541	7.92447855237144e-05	0.0024493842798239	0.00193372443143992	8503/8394/5298/253430/55361/22876/5331/3636/8898/3709/79837/9107/160851/801/3706/10423/5578/3613/5289/23396/808/5582/3631/200576/8760/5332/5333/22908/51447/9807/5291/8821/3710/1607/56623/4952/4534	37
Human Diseases	Neurodegenerative disease	hsa05016	Huntington disease	92/1775	311/8541	0.000116678820539641	0.00330589991528983	0.00260992098575513	2882/515/5710/5692/4720/6391/3799/5599/7019/29982/6506/5436/1351/5331/23130/2893/2904/517/56901/10540/1337/5715/8408/83544/5700/4707/23186/3831/9377/25942/5685/4706/10381/1742/5430/146754/2081/5718/55062/10476/4729/5289/498/5434/374291/10975/1175/581/160/9167/1329/10120/5433/518/56171/1385/5707/5332/514/6647/2033/7384/2876/30849/1173/5708/3064/5978/5431/4717/2891/291/4726/1767/7416/1347/9519/5689…	92
Environmental Information Processing	Signal transduction	hsa04150	mTOR signaling pathway	51/1775	158/8541	0.000431670865789699	0.0112898534129614	0.0089130421681274	1855/83667/8503/4893/1147/79899/6520/4041/55004/3845/6249/11211/8408/207/79726/1856/201163/92335/5578/57521/9663/81929/220441/6794/5605/5582/6654/90423/8324/7855/3667/51719/5894/387/10641/7474/5291/1857/57600/107080638/58528/6446/2887/8321/389541/10670/6194/9550/79109/7248/6197	51
Human Diseases	Infectious disease: bacterial	hsa05100	Bacterial invasion of epithelial cells	29/1775	78/8541	0.000610465008667294	0.0139803277068173	0.0110371008211715	8503/3688/29119/3678/10094/5829/399694/9564/1398/10801/71/10096/10109/6714/1499/387/5291/55752/2549/1495/23607/60/5879/9844/10095/5747/1211/81873/1759	29
Human Diseases	Neurodegenerative disease	hsa05014	Amyotrophic lateral sclerosis	103/1775	371/8541	0.000635201047561923	0.0139803277068173	0.0110371008211715	2882/515/5710/5692/4720/6391/3799/29982/6506/10482/1351/23130/2904/517/3178/56901/10540/29110/6311/1337/5715/8408/9818/1965/83544/5700/4707/3831/80208/9377/5685/4706/11273/2521/10381/4927/146754/2081/5718/55062/5608/10476/79902/71/10189/4729/81929/5289/498/596/374291/10975/581/6432/9167/1329/10120/518/129401/56171/2066/5707/514/6647/23225/7384/2876/30849/5708/4717/2891/4726/1767/7416/9782/3710/13…	103
Organismal Systems	Development and regeneration	hsa04360	Axon guidance	57/1775	184/8541	0.000657897774438461	0.0139803277068173	0.0110371008211715	5590/8503/4893/10500/5362/3688/8829/56288/3983/57689/1072/3845/57522/10154/54434/5781/7223/80031/8482/1949/9423/5578/10627/103910/6093/1630/54910/8440/659/2043/6714/5894/5364/387/2771/7474/6259/2047/5291/7220/2049/5062/5921/2045/5879/3984/2770/10512/10371/223117/2050/1808/5747/5727/5998/25/1947	57
Cellular Processes	Cellular community - eukaryotes	hsa04520	Adherens junction	32/1775	93/8541	0.00151517928243465	0.0287515609371899	0.0226986007398868	117178/5906/56288/29119/6934/5908/10810/4088/64750/10458/71/7525/10627/103910/5797/6093/4089/6714/2033/1499/387/1495/6885/55698/60/5879/83605/1956/57154/2260/6591/7046	32
Environmental Information Processing	Signal transduction	hsa04350	TGF-beta signaling pathway	36/1775	108/8541	0.00152214146138064	0.0287515609371899	0.0226986007398868	6497/9372/148738/25805/4093/7057/2200/4091/4088/25942/9611/64750/7050/6093/4087/4092/4089/2014/5518/4052/659/650/5933/9978/2033/387/7037/4086/9765/6500/4090/654/3400/653/57154/7046	36
Genetic Information Processing	Replication and repair	hsa03410	Base excision repair	18/1775	44/8541	0.00187051495208479	0.0334723728267804	0.0264255574948267	2237/57804/10714/7374/5985/143/3146/5983/11232/11284/5424/5111/10039/5984/55247/5425/5982/5423	18
Genetic Information Processing	Replication and repair	hsa03440	Homologous recombination	17/1775	41/8541	0.00208765601982068	0.0350280168134066	0.0276536974842684	8438/57804/10714/4361/5890/7517/79728/6117/83990/5932/5424/580/11073/84142/6119/5425/7979	17
Human Diseases	Neurodegenerative disease	hsa05022	Pathways of neurodegeneration - multiple diseases	126/1775	483/8541	0.00229157915034241	0.0350280168134066	0.0276536974842684	118424/1855/11315/2882/515/4893/5710/5692/4720/6391/824/3799/5599/29982/840/1351/5331/23130/6712/4041/8772/50507/2893/2904/3845/3709/517/56901/10540/29110/488/6311/1337/5715/11211/8408/1965/53349/5663/83544/5700/801/4287/4707/3831/80208/9377/5685/4706/11273/2521/342371/10381/7326/1742/1856/146754/7314/2081/8313/5578/5718/55062/5608/10476/4729/5289/498/596/374291/10975/5605/808/581/5582/9167/1329/…	126
Metabolism	Carbohydrate metabolism	hsa00562	Inositol phosphate metabolism	26/1775	73/8541	0.00234047025248628	0.0350280168134066	0.0276536974842684	8394/5298/253430/55361/22876/5331/3636/8898/79837/9107/4329/3706/10423/3613/5289/23396/3631/200576/5332/5333/22908/5291/8821/56623/4952/4534	26
Organismal Systems	Endocrine system	hsa04919	Thyroid hormone signaling pathway	39/1775	122/8541	0.0023695423138481	0.0350280168134066	0.0276536974842684	8503/5567/4893/476/477/6258/481/5208/5331/595/3845/4193/488/23389/9882/207/25942/482/9611/9969/5578/71/5605/5582/3685/6772/5332/6714/2033/5894/8850/5333/1499/5291/483/60/90390/9442/6256	39
Human Diseases	Cancer: specific types	hsa05225	Hepatocellular carcinoma	51/1775	170/8541	0.00264998927453219	0.0361706031730434	0.0285557393471395	1855/8503/4893/4259/9446/6934/2950/4041/595/4257/3845/6601/1019/11211/8110/207/399694/4088/29117/1856/6603/8313/5578/71/4087/4089/5605/581/5582/6654/4780/8324/7855/5894/1499/6599/7474/5291/1857/4258/2549/1871/578/2941/55274/60/1956/8321/1021/6595/7046	51
Organismal Systems	Environmental adaptation	hsa04714	Thermogenesis	67/1775	235/8541	0.00265960317448849	0.0361706031730434	0.0285557393471395	63976/5567/515/4893/5565/4720/6391/5592/1355/1351/1374/51287/3845/517/6601/56901/10818/1337/51241/8110/4707/123096/51103/9377/4706/6603/10476/57521/71/4729/498/9658/374291/10975/126129/6654/9167/55818/1329/518/1385/2181/514/6599/7384/788/25915/285521/4717/4726/108/51780/1347/1268/29078/60/4697/9586/55744/2260/6595/6194/7248/6197/54539/1349/4694	67
