## supplemental table 8 for "L-2-hydroxyglutarate impairs neuronal differentiation through epigenetic activation of *MYC* expression"

category	subcategory	ID	Description	GeneRatio	BgRatio	pvalue	p.adjust	qvalue	geneID	Count
Cellular Processes	Cell growth and death	hsa04110	Cell cycle	36/1070	158/8541	0.000218704731339401	0.0281763927965276	0.0239556376002867	10459/1031/4998/1647/8317/8556/983/23063/9126/7465/595/472/5519/1111/894/1027/4193/23047/9212/64682/5000/1869/29945/23244/10393/896/9587/4172/7272/26271/8379/7532/10926/1021/5001/25	36
Cellular Processes	Cell growth and death	hsa04115	p53 signaling pathway	21/1070	75/8541	0.000245526847466472	0.0281763927965276	0.0239556376002867	1647/983/355/55367/3732/1643/595/472/9538/1111/894/4193/317/56475/841/64393/901/896/27244/64065/1021	21
Environmental Information Processing	Signal transduction	hsa04310	Wnt signaling pathway	38/1070	174/8541	0.000368085799789586	0.0281763927965276	0.0239556376002867	1855/56998/3725/4919/5567/10023/84445/6934/1488/5331/8061/4041/595/7481/894/4040/144165/8549/11211/8312/4775/2487/8324/7855/1457/5332/7476/1499/79718/1857/5530/80319/51176/817/896/6885/8321/5533	38
Cellular Processes	Cell growth and death	hsa04216	Ferroptosis	14/1070	42/8541	0.000379536598240548	0.0281763927965276	0.0239556376002867	2730/2495/6520/5094/81631/2181/2937/10533/1356/7037/64116/23657/2729/23516	14
Metabolism	Amino acid metabolism	hsa00270	Cysteine and methionine metabolism	16/1070	52/8541	0.000416810544327332	0.0281763927965276	0.0239556376002867	6723/1491/2730/10768/26227/3939/3945/586/1789/191/2937/58478/2729/262/4191/6611	16
Organismal Systems	Development and regeneration	hsa04360	Axon guidance	39/1070	184/8541	0.000582149127010659	0.0293013645849906	0.0249120913475629	8503/22854/2773/10500/3688/8829/219699/3983/57689/1072/7225/23365/3845/27289/54434/4775/8440/659/2043/6714/5894/2049/5062/9353/658/8633/5530/817/2045/2770/10512/10371/223117/2050/5533/5727/25/84628/1947	39
Human Diseases	Cancer: overview	hsa05205	Proteoglycans in cancer	42/1070	204/8541	0.000685933114362438	0.0293013645849906	0.0249120913475629	2475/6548/8503/5567/3688/288/5328/355/27250/22800/595/7481/5962/23365/3845/3709/1975/3678/4193/4659/5501/5829/11211/7023/4313/54776/3685/8324/7855/2066/6714/5894/7476/1499/3791/287/817/2247/7422/8321/5727/7410	42
Environmental Information Processing	Signal transduction	hsa04390	Hippo signaling pathway	34/1070	157/8541	0.00085979097495004	0.0293013645849906	0.0249120913475629	1855/29119/657/6934/7003/595/7481/1740/10413/329/5519/7004/894/5501/11211/8312/8324/659/7855/650/3397/7476/7048/1499/5584/6657/1857/658/51176/4086/896/653/7532/8321	34
Genetic Information Processing	Folding, sorting and degradation	hsa04141	Protein processing in endoplasmic reticulum	36/1070	170/8541	0.000948042363199913	0.0293013645849906	0.0249120913475629	118424/10277/57134/10905/64215/56681/54788/9632/25956/10525/3312/7184/10970/10808/267/9709/7326/811/3337/23190/4780/10483/9695/201595/6747/22872/7323/58505/9871/3326/51465/11231/4217/7991/51360/29978	36
Human Diseases	Cancer: specific types	hsa05225	Hepatocellular carcinoma	36/1070	170/8541	0.000948042363199913	0.0293013645849906	0.0249120913475629	1855/2475/8289/8503/1647/2947/10023/9446/6934/1643/2950/4041/595/7481/4040/4257/3845/196528/7296/11211/8312/4780/8324/7855/1869/5894/7476/7048/1499/86/1857/51176/2941/57492/8321/1021	36
Metabolism	Nucleotide metabolism	hsa00230	Purine metabolism	29/1070	128/8541	0.000953594705428688	0.0293013645849906	0.0249120913475629	205/5142/271/159/11164/132/9060/22978/6240/5140/112/353/5198/56985/5136/5147/3704/955/100/8833/55276/10606/53343/8654/4907/51020/10846/9583/5634	29
Human Diseases	Cancer: specific types	hsa05224	Breast cancer	32/1070	148/8541	0.00123872900558553	0.0348908669906591	0.0296642998706009	1855/2475/8503/3725/1647/10023/4791/6934/1643/4041/595/7481/4040/3845/11211/2254/8312/8324/7855/182/1869/5894/7476/1499/1857/3280/3815/51176/1950/2247/8321/1021	32
Human Diseases	Cancer: specific types	hsa05217	Basal cell carcinoma	17/1070	63/8541	0.00146503209496321	0.0380908344690433	0.0323849199939235	1855/1647/6934/1643/7481/11211/8312/8324/7855/650/7476/1499/1857/51176/64399/8321/5727	17
Cellular Processes	Cell growth and death	hsa04218	Cellular senescence	33/1070	157/8541	0.00172822631619623	0.0417243210624519	0.0354741191219227	2475/8503/1647/983/22800/10114/595/4361/472/1111/2113/894/3845/3709/4193/144715/5501/2308/4775/1869/4605/5894/7048/132660/5530/4790/5481/291/896/2309/10758/1021/5533	33
Human Diseases	Cancer: specific types	hsa05215	Prostate cancer	23/1070	98/8541	0.00189381362612579	0.0426739337087012	0.0362814821005152	2475/8503/5328/6934/90993/2950/595/1027/3845/4193/7184/2308/1869/5894/1499/2119/5156/4790/51176/1950/3326/4824/367	23
